# No evidence for a common blood microbiome based on a population study of 9,770 healthy humans

**DOI:** 10.1101/2022.07.29.502098

**Authors:** Cedric C.S. Tan, Karrie K.K. Ko, Hui Chen, Jianjun Liu, Marie Loh, SG10K_Health Consortium, Minghao Chia, Niranjan Nagarajan

**Author notes:** Correspondence (C.C.S. Tan) or (N. Nagarajan). These authors jointly supervised this work (Minghao Chia, Niranjan Nagarajan).

## Abstract

Human blood is conventionally considered sterile. Recent studies have challenged this, suggesting the presence of a blood microbiome in healthy humans. We present the largest investigation to date of microbes in blood, based on shotgun sequencing libraries from 9,770 healthy subjects. Leveraging the availability of data from multiple cohorts, we stringently filtered for laboratory contaminants to identify 117 microbial species detected in the blood of sampled individuals, some of which had signatures of DNA replication. These primarily comprise of commensals associated with human body sites such as the gut (*n*=40), mouth (*n*=32), and genitourinary tract (*n*=18), which are species that are distinct from common pathogens detected in clinical blood cultures based on more than a decade of records from a tertiary hospital. Contrary to the expectations of a shared blood microbiome, no species were detected in 84% of individuals, while only a median of one microbial species per individual was detected in the remaining 16%. Futhermore, microbes of the same species were detected in <5% of individuals, no co-occurrence patterns similar to microbiomes in other body sites was observed, and no associations between host phenotypes (e.g. demographics and blood parameters) and microbial species could be established. Overall, these results do not support the hypothesis of a consistent core microbiome endogenous to human blood. Rather, our findings support the transient and sporadic translocation of commensal microbes, or their DNA, from other body sites into the bloodstream.
