## Supplementary Table 1 for "No evidence for a common blood microbiome based on a population study of 9,770 healthy humans"

### Sheet: Cohort Data
Cohort name	Cohort type	Sample size	Sex		Ancestry				Median age	Institutional Review Board (IRB) reference number	Institution
			Female	Male	Chinese	Indian	Malay	Others
GUSTO	Child	969	459	510	572	161	236	0	6.1	CIRB 2018/2767, DSRB D/2009/00021, DSRB B/2014/00406	CIRB and DSRB
HELIOS	Adult	2286	1401	885	1849	194	223	20	55.2	IRB-2016-11-0303, IRB-2017-11-006-01	NTU-IRB
MEC	Adult	2902	1635	1267	1161	826	892	23	47	B-16-1580	NUS-IRB
PRISM	Adult	1257	636	621	1114	65	75	3	46	2013/605/C	CIRB
SEED	Adult	1436	792	644	598	545	288	5	50	2012/487/A, 2010/392/A, 2015/2279	CIRB
TTSH	Adult	920	739	181	504	223	187	6	39	TTSH/2014-00040	NHG R&D office

### Sheet: Sheet1
Cohorts	IRB ref. no	Institution
HELIOS	IRB-2016-11-0303	NTU-IRB
	IRB-2017-11-006-01
PRISM	2013/605/C	CIRB
MEC	B-16-158)	NUS-IRB
SEED	2012/487/A, 2010/392/A and 2015/2279	CIRB
GUSTO	CIRB 2018/2767; DSRB D/2009/00021; DSRB B/2014/00406	CIRB and DSRB
TTSH	TTSH/2014-00040	NHG R&D office
