## Supplementary Table 2 for "No evidence for a common blood microbiome based on a population study of 9,770 healthy humans"

### Sheet: Detected Species
Species	Maximum read count assigned	Prevalence	Detected in how many samples?	Organism type	Assigned body site	Microbiological classification	Human-associated?	Classification by Poore et al. (2020)	Detected in blood cultures?
Fusobacterium nucleatum	194199	0.00112461	10	Bacteria	gut	Obligate anaerobe	TRUE	NOT LIKELY CONTAMINANT	TRUE
Fusobacterium nucleatum	194199	0.00112461	10	Bacteria	oral	Obligate anaerobe	TRUE	NOT LIKELY CONTAMINANT	TRUE
Fusobacterium nucleatum	194199	0.00112461	10	Bacteria	genitourinary tract	Obligate anaerobe	TRUE	NOT LIKELY CONTAMINANT	TRUE
Cutibacterium acnes	22596	0.0474584	422	Bacteria	skin	Aerotolerant anaerobe	TRUE	NOT LIKELY CONTAMINANT	TRUE
Human mastadenovirus C	17475	0.0187809	167	Viruses	blood	Obligate intracellular	TRUE	NOT LIKELY CONTAMINANT	FALSE
Neisseria subflava	15385	0.00157445	14	Bacteria	gut	Aerobic	TRUE	NOT LIKELY CONTAMINANT	TRUE
Neisseria subflava	15385	0.00157445	14	Bacteria	oral	Aerobic	TRUE	NOT LIKELY CONTAMINANT	TRUE
Corynebacterium segmentosum	14476	0.00101215	9	Bacteria		Aerobic	TRUE	POTENTIALLY PATHOGENIC OR COMMENSAL	FALSE
Haemophilus parainfluenzae	12183	0.00202429	18	Bacteria	gut	Facultative anaerobe	TRUE	NOT LIKELY CONTAMINANT	TRUE
Haemophilus parainfluenzae	12183	0.00202429	18	Bacteria	respiratory tract	Facultative anaerobe	TRUE	NOT LIKELY CONTAMINANT	TRUE
Haemophilus parainfluenzae	12183	0.00202429	18	Bacteria	oral	Facultative anaerobe	TRUE	NOT LIKELY CONTAMINANT	TRUE
Haemophilus parainfluenzae	12183	0.00202429	18	Bacteria	blood	Facultative anaerobe	TRUE	NOT LIKELY CONTAMINANT	TRUE
Fannyhessea vaginae	10395	0.00236167	21	Bacteria	genitourinary tract	Obligate anaerobe	TRUE	NOT LIKELY CONTAMINANT	FALSE
Staphylococcus epidermidis	9140	0.00854701	76	Bacteria	gut	Facultative anaerobe	TRUE	POTENTIALLY PATHOGENIC OR COMMENSAL	TRUE
Staphylococcus epidermidis	9140	0.00854701	76	Bacteria	skin	Facultative anaerobe	TRUE	POTENTIALLY PATHOGENIC OR COMMENSAL	TRUE
Staphylococcus epidermidis	9140	0.00854701	76	Bacteria	respiratory tract	Facultative anaerobe	TRUE	POTENTIALLY PATHOGENIC OR COMMENSAL	TRUE
Staphylococcus epidermidis	9140	0.00854701	76	Bacteria	eye	Facultative anaerobe	TRUE	POTENTIALLY PATHOGENIC OR COMMENSAL	TRUE
Staphylococcus epidermidis	9140	0.00854701	76	Bacteria	oral	Facultative anaerobe	TRUE	POTENTIALLY PATHOGENIC OR COMMENSAL	TRUE
Human betaherpesvirus 6A	8770	0.00202429	18	Viruses	blood	Obligate intracellular	TRUE	NOT LIKELY CONTAMINANT	FALSE
Human betaherpesvirus 6B	8476	0.00348628	31	Viruses	blood	Obligate intracellular	TRUE	NOT LIKELY CONTAMINANT	FALSE
Aspergillus oryzae	7909	0.000562303	5	Fungi		Aerobic	TRUE	NOT LIKELY CONTAMINANT	FALSE
Lactobacillus crispatus	7799	0.0105713	94	Bacteria	genitourinary tract	Aerotolerant anaerobe	TRUE	NOT LIKELY CONTAMINANT	FALSE
Lactobacillus crispatus	7799	0.0105713	94	Bacteria	oral	Aerotolerant anaerobe	TRUE	NOT LIKELY CONTAMINANT	FALSE
Lactobacillus crispatus	7799	0.0105713	94	Bacteria	gut	Aerotolerant anaerobe	TRUE	NOT LIKELY CONTAMINANT	FALSE
Acinetobacter baumannii	7673	0.0031489	28	Bacteria	oral	Aerobic	TRUE	MIXED EVIDENCE	TRUE
Cupriavidus metallidurans	5506	0.00359874	32	Bacteria		Aerobic	TRUE	MIXED EVIDENCE	FALSE
Hepatitis B virus	4979	0.000337382	3	Viruses	blood	Obligate intracellular	TRUE	NOT LIKELY CONTAMINANT	FALSE
Neisseria mucosa	4683	0.00123707	11	Bacteria	oral	Aerobic	TRUE	NOT LIKELY CONTAMINANT	TRUE
Malassezia restricta	4237	0.00112461	10	Fungi	gut	Aerobic	TRUE	NOT LIKELY CONTAMINANT	FALSE
Malassezia restricta	4237	0.00112461	10	Fungi	skin	Aerobic	TRUE	NOT LIKELY CONTAMINANT	FALSE
Neisseria flavescens	3787	0.000562303	5	Bacteria	oral	Aerobic	TRUE	NOT LIKELY CONTAMINANT	TRUE
Fusobacterium pseudoperiodonticum	3638	0.000449843	4	Bacteria		Obligate anaerobe	TRUE	NOT LIKELY CONTAMINANT	FALSE
Prevotella melaninogenica	3549	0.00112461	10	Bacteria	oral	Obligate anaerobe	TRUE	NOT LIKELY CONTAMINANT	FALSE
Prevotella melaninogenica	3549	0.00112461	10	Bacteria	gut	Obligate anaerobe	TRUE	NOT LIKELY CONTAMINANT	FALSE
Prevotella melaninogenica	3549	0.00112461	10	Bacteria	skin	Obligate anaerobe	TRUE	NOT LIKELY CONTAMINANT	FALSE
Prevotella melaninogenica	3549	0.00112461	10	Bacteria	respiratory tract	Obligate anaerobe	TRUE	NOT LIKELY CONTAMINANT	FALSE
Prevotella melaninogenica	3549	0.00112461	10	Bacteria	genitourinary tract	Obligate anaerobe	TRUE	NOT LIKELY CONTAMINANT	FALSE
Rickettsia sp. Tillamook 23	2923	0.000224921	2	Bacteria		Obligate intracellular	FALSE	NOT LIKELY CONTAMINANT	FALSE
Prevotella sp. oral taxon 299	2518	0.000224921	2	Bacteria		Obligate anaerobe	TRUE	NOT LIKELY CONTAMINANT	FALSE
Moraxella osloensis	2402	0.0191183	170	Bacteria	skin	Aerobic	TRUE	NOT LIKELY CONTAMINANT	TRUE
Gardnerella vaginalis	2123	0.00843455	75	Bacteria	genitourinary tract	Facultative anaerobe	TRUE	NOT LIKELY CONTAMINANT	FALSE
Gardnerella vaginalis	2123	0.00843455	75	Bacteria	oral	Facultative anaerobe	TRUE	NOT LIKELY CONTAMINANT	FALSE
Gardnerella vaginalis	2123	0.00843455	75	Bacteria	gut	Facultative anaerobe	TRUE	NOT LIKELY CONTAMINANT	FALSE
Corynebacterium imitans	1976	0.000224921	2	Bacteria		Aerobic	TRUE	POTENTIALLY PATHOGENIC OR COMMENSAL	FALSE
Mycolicibacterium aubagnense	1938	0.0121457	108	Bacteria		Aerobic	FALSE	NOT LIKELY CONTAMINANT	FALSE
Prevotella jejuni	1937	0.000337382	3	Bacteria	gut	Obligate anaerobe	TRUE	NOT LIKELY CONTAMINANT	FALSE
Faecalibacterium prausnitzii	1845	0.00449843	40	Bacteria	gut	Obligate anaerobe	TRUE	NOT LIKELY CONTAMINANT	FALSE
Faecalibacterium prausnitzii	1845	0.00449843	40	Bacteria	genitourinary tract	Obligate anaerobe	TRUE	NOT LIKELY CONTAMINANT	FALSE
Rothia mucilaginosa	1729	0.00191183	17	Bacteria	oral	Aerobic	TRUE	NOT LIKELY CONTAMINANT	TRUE
Rothia mucilaginosa	1729	0.00191183	17	Bacteria	gut	Aerobic	TRUE	NOT LIKELY CONTAMINANT	TRUE
Rothia mucilaginosa	1729	0.00191183	17	Bacteria	skin	Aerobic	TRUE	NOT LIKELY CONTAMINANT	TRUE
Rothia mucilaginosa	1729	0.00191183	17	Bacteria	respiratory tract	Aerobic	TRUE	NOT LIKELY CONTAMINANT	TRUE
Neisseria elongata	1488	0.000562303	5	Bacteria	oral	Aerobic	TRUE	NOT LIKELY CONTAMINANT	TRUE
Phocaeicola vulgatus	1476	0.00359874	32	Bacteria		Obligate anaerobe	TRUE	NOT LIKELY CONTAMINANT	FALSE
Prevotella intermedia	1344	0.00123707	11	Bacteria	oral	Obligate anaerobe	TRUE	NOT LIKELY CONTAMINANT	FALSE
Prevotella intermedia	1344	0.00123707	11	Bacteria	skin	Obligate anaerobe	TRUE	NOT LIKELY CONTAMINANT	FALSE
Roseomonas mucosa	1305	0.000787224	7	Bacteria		Aerobic	TRUE	POTENTIALLY PATHOGENIC OR COMMENSAL	TRUE
Neisseria meningitidis	1166	0.000224921	2	Bacteria	gut	Aerobic	TRUE	NOT LIKELY CONTAMINANT	FALSE
Neisseria meningitidis	1166	0.000224921	2	Bacteria	oral	Aerobic	TRUE	NOT LIKELY CONTAMINANT	FALSE
Rickettsia felis	1123	0.000224921	2	Bacteria		Obligate intracellular	TRUE	NOT LIKELY CONTAMINANT	FALSE
Schaalia odontolytica	1117	0.000562303	5	Bacteria		Obligate anaerobe	TRUE	NOT LIKELY CONTAMINANT	FALSE
Lactobacillus iners	1104	0.0119208	106	Bacteria	genitourinary tract	Aerotolerant anaerobe	TRUE	NOT LIKELY CONTAMINANT	FALSE
Lactobacillus iners	1104	0.0119208	106	Bacteria	gut	Aerotolerant anaerobe	TRUE	NOT LIKELY CONTAMINANT	FALSE
Veillonella parvula	953	0.00101215	9	Bacteria	oral	Obligate anaerobe	TRUE	NOT LIKELY CONTAMINANT	TRUE
Veillonella parvula	953	0.00101215	9	Bacteria	gut	Obligate anaerobe	TRUE	NOT LIKELY CONTAMINANT	TRUE
Veillonella parvula	953	0.00101215	9	Bacteria	genitourinary tract	Obligate anaerobe	TRUE	NOT LIKELY CONTAMINANT	TRUE
Cutibacterium granulosum	950	0.000562303	5	Bacteria		Aerotolerant anaerobe	TRUE	NOT LIKELY CONTAMINANT	FALSE
Skermanella sp. TT6	940	0.000787224	7	Bacteria		Aerobic	FALSE	NOT LIKELY CONTAMINANT	FALSE
Bifidobacterium longum	870	0.00506073	45	Bacteria	gut	Obligate anaerobe	TRUE	NOT LIKELY CONTAMINANT	FALSE
Bifidobacterium longum	870	0.00506073	45	Bacteria	genitourinary tract	Obligate anaerobe	TRUE	NOT LIKELY CONTAMINANT	FALSE
Bifidobacterium longum	870	0.00506073	45	Bacteria	oral	Obligate anaerobe	TRUE	NOT LIKELY CONTAMINANT	FALSE
Bifidobacterium longum	870	0.00506073	45	Bacteria	skin	Obligate anaerobe	TRUE	NOT LIKELY CONTAMINANT	FALSE
Bifidobacterium longum	870	0.00506073	45	Bacteria	respiratory tract	Obligate anaerobe	TRUE	NOT LIKELY CONTAMINANT	FALSE
Phocaeicola dorei	865	0.00202429	18	Bacteria		Obligate anaerobe	TRUE	NOT LIKELY CONTAMINANT	FALSE
Prevotella oris	842	0.000224921	2	Bacteria	oral	Obligate anaerobe	TRUE	NOT LIKELY CONTAMINANT	FALSE
Deinococcus radiodurans	750	0.000674764	6	Bacteria		Aerobic	FALSE	LIKELY CONTAMINANT	FALSE
Deinococcus sp. NW-56	731	0.000337382	3	Bacteria		Aerobic	FALSE	LIKELY CONTAMINANT	FALSE
Rubrobacter xylanophilus	728	0.00438597	39	Bacteria		Aerobic	FALSE	NOT LIKELY CONTAMINANT	FALSE
Streptococcus mitis	702	0.00269906	24	Bacteria	oral	Facultative anaerobe	TRUE	POTENTIALLY PATHOGENIC OR COMMENSAL	TRUE
Streptococcus mitis	702	0.00269906	24	Bacteria	respiratory tract	Facultative anaerobe	TRUE	POTENTIALLY PATHOGENIC OR COMMENSAL	TRUE
Streptococcus mitis	702	0.00269906	24	Bacteria	gut	Facultative anaerobe	TRUE	POTENTIALLY PATHOGENIC OR COMMENSAL	TRUE
Streptococcus mitis	702	0.00269906	24	Bacteria	genitourinary tract	Facultative anaerobe	TRUE	POTENTIALLY PATHOGENIC OR COMMENSAL	TRUE
Veillonella nakazawae	699	0.000224921	2	Bacteria		Obligate anaerobe	TRUE	NOT LIKELY CONTAMINANT	FALSE
Corynebacterium kefirresidentii	653	0.00202429	18	Bacteria		Aerobic	FALSE	POTENTIALLY PATHOGENIC OR COMMENSAL	FALSE
Bifidobacterium bifidum	649	0.00461089	41	Bacteria	gut	Obligate anaerobe	TRUE	NOT LIKELY CONTAMINANT	FALSE
Bifidobacterium bifidum	649	0.00461089	41	Bacteria	genitourinary tract	Obligate anaerobe	TRUE	NOT LIKELY CONTAMINANT	FALSE
Neisseria sicca	636	0.00112461	10	Bacteria		Aerobic	TRUE	NOT LIKELY CONTAMINANT	FALSE
Streptococcus oralis	591	0.00157445	14	Bacteria	oral	Facultative anaerobe	TRUE	POTENTIALLY PATHOGENIC OR COMMENSAL	TRUE
Streptococcus oralis	591	0.00157445	14	Bacteria	gut	Facultative anaerobe	TRUE	POTENTIALLY PATHOGENIC OR COMMENSAL	TRUE
Rothia kristinae	588	0.000224921	2	Bacteria		Aerobic	TRUE	NOT LIKELY CONTAMINANT	FALSE
Bifidobacterium breve	577	0.00382366	34	Bacteria	gut	Obligate anaerobe	TRUE	NOT LIKELY CONTAMINANT	FALSE
Bifidobacterium breve	577	0.00382366	34	Bacteria	oral	Obligate anaerobe	TRUE	NOT LIKELY CONTAMINANT	FALSE
Bifidobacterium breve	577	0.00382366	34	Bacteria	genitourinary tract	Obligate anaerobe	TRUE	NOT LIKELY CONTAMINANT	FALSE
Paracoccus haeundaensis	571	0.000224921	2	Bacteria		Aerobic	FALSE	LIKELY CONTAMINANT	FALSE
Lautropia mirabilis	535	0.00112461	10	Bacteria	oral	Facultative anaerobe	TRUE	NOT LIKELY CONTAMINANT	FALSE
Lautropia mirabilis	535	0.00112461	10	Bacteria	gut	Facultative anaerobe	TRUE	NOT LIKELY CONTAMINANT	FALSE
Comamonas aquatica	518	0.00157445	14	Bacteria		Aerobic	TRUE	MIXED EVIDENCE	TRUE
Deinococcus wulumuqiensis	516	0.000562303	5	Bacteria		Aerobic	FALSE	LIKELY CONTAMINANT	FALSE
Torque teno virus 6	496	0.000224921	2	Viruses	blood	Obligate intracellular	TRUE	NOT LIKELY CONTAMINANT	FALSE
Streptococcus sp. oral taxon 061	492	0.00134953	12	Bacteria		Facultative anaerobe	TRUE	POTENTIALLY PATHOGENIC OR COMMENSAL	FALSE
Corynebacterium sp. zg-917	483	0.000337382	3	Bacteria		Aerobic	FALSE	POTENTIALLY PATHOGENIC OR COMMENSAL	FALSE
Skermanella pratensis	471	0.000224921	2	Bacteria		Aerobic	FALSE	NOT LIKELY CONTAMINANT	FALSE
Propionibacterium sp. oral taxon 193	464	0.00438597	39	Bacteria		Obligate anaerobe	TRUE	MIXED EVIDENCE	FALSE
Rothia aeria	461	0.00123707	11	Bacteria	oral	Aerobic	TRUE	NOT LIKELY CONTAMINANT	FALSE
Rothia dentocariosa	404	0.000787224	7	Bacteria	oral	Aerobic	TRUE	NOT LIKELY CONTAMINANT	TRUE
Rothia dentocariosa	404	0.000787224	7	Bacteria	gut	Aerobic	TRUE	NOT LIKELY CONTAMINANT	TRUE
Corynebacterium tuberculostearicum	399	0.0031489	28	Bacteria	respiratory tract	Aerobic	TRUE	POTENTIALLY PATHOGENIC OR COMMENSAL	FALSE
Ruminococcus gnavus	388	0.00202429	18	Bacteria	gut	Obligate anaerobe	TRUE	NOT LIKELY CONTAMINANT	FALSE
Ruminococcus gnavus	388	0.00202429	18	Bacteria	genitourinary tract	Obligate anaerobe	TRUE	NOT LIKELY CONTAMINANT	FALSE
Ruminococcus gnavus	388	0.00202429	18	Bacteria	skin	Obligate anaerobe	TRUE	NOT LIKELY CONTAMINANT	FALSE
Vibrio anguillarum	379	0.000337382	3	Bacteria		Facultative anaerobe	FALSE	NOT LIKELY CONTAMINANT	FALSE
Deinococcus gobiensis	378	0.000224921	2	Bacteria		Aerobic	FALSE	LIKELY CONTAMINANT	FALSE
Corynebacterium aurimucosum	344	0.000224921	2	Bacteria		Aerobic	TRUE	POTENTIALLY PATHOGENIC OR COMMENSAL	FALSE
Deinococcus geothermalis	338	0.000224921	2	Bacteria		Aerobic	FALSE	LIKELY CONTAMINANT	FALSE
Phyllobacterium zundukense	336	0.00933423	83	Bacteria		Aerobic	FALSE	LIKELY CONTAMINANT	FALSE
Acidovorax sp. KKS102	336	0.00730994	65	Bacteria		Aerobic	FALSE	LIKELY CONTAMINANT	FALSE
Rickettsia endosymbiont of Bemisia tabaci	334	0.000224921	2	Bacteria		Obligate intracellular	FALSE	NOT LIKELY CONTAMINANT	FALSE
Staphylococcus hominis	330	0.000787224	7	Bacteria	skin	Facultative anaerobe	TRUE	POTENTIALLY PATHOGENIC OR COMMENSAL	TRUE
Corynebacterium ureicelerivorans	330	0.000449843	4	Bacteria		Aerobic	TRUE	POTENTIALLY PATHOGENIC OR COMMENSAL	FALSE
Ruminococcus torques	314	0.00123707	11	Bacteria	gut	Obligate anaerobe	TRUE	NOT LIKELY CONTAMINANT	FALSE
Blautia obeum	314	0.00101215	9	Bacteria	gut	Obligate anaerobe	TRUE	NOT LIKELY CONTAMINANT	FALSE
Staphylococcus capitis	312	0.00123707	11	Bacteria	oral	Facultative anaerobe	TRUE	POTENTIALLY PATHOGENIC OR COMMENSAL	TRUE
Staphylococcus capitis	312	0.00123707	11	Bacteria	skin	Facultative anaerobe	TRUE	POTENTIALLY PATHOGENIC OR COMMENSAL	TRUE
Corynebacterium jeikeium	304	0.00179937	16	Bacteria	gut	Aerobic	TRUE	POTENTIALLY PATHOGENIC OR COMMENSAL	TRUE
Pantoea ananatis	272	0.000562303	5	Bacteria		Facultative anaerobe	TRUE	NOT LIKELY CONTAMINANT	TRUE
Epilithonimonas vandammei	266	0.00202429	18	Bacteria		Aerobic	FALSE	NOT LIKELY CONTAMINANT	FALSE
Acinetobacter sp. FDAARGOS_724	260	0.000674764	6	Bacteria		Aerobic	FALSE	MIXED EVIDENCE	FALSE
Collinsella aerofaciens	259	0.00281152	25	Bacteria	gut	Obligate anaerobe	TRUE	NOT LIKELY CONTAMINANT	TRUE
Collinsella aerofaciens	259	0.00281152	25	Bacteria	skin	Obligate anaerobe	TRUE	NOT LIKELY CONTAMINANT	TRUE
Acinetobacter dispersus	257	0.00213675	19	Bacteria		Aerobic	FALSE	MIXED EVIDENCE	FALSE
Bifidobacterium catenulatum	252	0.000787224	7	Bacteria	gut	Obligate anaerobe	TRUE	NOT LIKELY CONTAMINANT	FALSE
Lactobacillus jensenii	240	0.00191183	17	Bacteria	genitourinary tract	Aerotolerant anaerobe	TRUE	NOT LIKELY CONTAMINANT	FALSE
Anaerostipes hadrus	231	0.00112461	10	Bacteria	gut	Obligate anaerobe	TRUE	NOT LIKELY CONTAMINANT	FALSE
Bifidobacterium adolescentis	222	0.00596041	53	Bacteria	gut	Obligate anaerobe	TRUE	NOT LIKELY CONTAMINANT	FALSE
Parabacteroides distasonis	221	0.000899685	8	Bacteria	gut	Obligate anaerobe	TRUE	NOT LIKELY CONTAMINANT	TRUE
Parabacteroides distasonis	221	0.000899685	8	Bacteria	genitourinary tract	Obligate anaerobe	TRUE	NOT LIKELY CONTAMINANT	TRUE
Parabacteroides distasonis	221	0.000899685	8	Bacteria	skin	Obligate anaerobe	TRUE	NOT LIKELY CONTAMINANT	TRUE
Corynebacterium amycolatum	216	0.000224921	2	Bacteria		Aerobic	TRUE	POTENTIALLY PATHOGENIC OR COMMENSAL	TRUE
Streptococcus sanguinis	208	0.00112461	10	Bacteria	gut	Facultative anaerobe	TRUE	POTENTIALLY PATHOGENIC OR COMMENSAL	TRUE
Streptococcus sanguinis	208	0.00112461	10	Bacteria	oral	Facultative anaerobe	TRUE	POTENTIALLY PATHOGENIC OR COMMENSAL	TRUE
Streptococcus sanguinis	208	0.00112461	10	Bacteria	genitourinary tract	Facultative anaerobe	TRUE	POTENTIALLY PATHOGENIC OR COMMENSAL	TRUE
Acinetobacter schindleri	204	0.00269906	24	Bacteria		Aerobic	TRUE	MIXED EVIDENCE	FALSE
Corynebacterium matruchotii	192	0.000562303	5	Bacteria	gut	Aerobic	TRUE	POTENTIALLY PATHOGENIC OR COMMENSAL	FALSE
Corynebacterium matruchotii	192	0.000562303	5	Bacteria	oral	Aerobic	TRUE	POTENTIALLY PATHOGENIC OR COMMENSAL	FALSE
Deinococcus actinosclerus	190	0.000224921	2	Bacteria		Aerobic	FALSE	LIKELY CONTAMINANT	FALSE
Actinomyces sp. oral taxon 414	188	0.000337382	3	Bacteria		Facultative anaerobe	TRUE	NOT LIKELY CONTAMINANT	FALSE
Coprococcus comes	183	0.00146199	13	Bacteria	gut	Obligate anaerobe	TRUE	NOT LIKELY CONTAMINANT	FALSE
Streptococcus pneumoniae	176	0.00123707	11	Bacteria	oral	Facultative anaerobe	TRUE	POTENTIALLY PATHOGENIC OR COMMENSAL	TRUE
Streptococcus pneumoniae	176	0.00123707	11	Bacteria	respiratory tract	Facultative anaerobe	TRUE	POTENTIALLY PATHOGENIC OR COMMENSAL	TRUE
Streptococcus pneumoniae	176	0.00123707	11	Bacteria	gut	Facultative anaerobe	TRUE	POTENTIALLY PATHOGENIC OR COMMENSAL	TRUE
Staphylococcus warneri	171	0.000449843	4	Bacteria	oral	Facultative anaerobe	TRUE	POTENTIALLY PATHOGENIC OR COMMENSAL	TRUE
Staphylococcus warneri	171	0.000449843	4	Bacteria	skin	Facultative anaerobe	TRUE	POTENTIALLY PATHOGENIC OR COMMENSAL	TRUE
Deinococcus ficus	171	0.000224921	2	Bacteria		Aerobic	FALSE	LIKELY CONTAMINANT	FALSE
Deinococcus swuensis	161	0.000224921	2	Bacteria		Aerobic	FALSE	LIKELY CONTAMINANT	FALSE
Cutibacterium avidum	157	0.000787224	7	Bacteria		Aerotolerant anaerobe	TRUE	NOT LIKELY CONTAMINANT	TRUE
Staphylococcus aureus	150	0.00123707	11	Bacteria	skin	Facultative anaerobe	TRUE	POTENTIALLY PATHOGENIC OR COMMENSAL	TRUE
Staphylococcus aureus	150	0.00123707	11	Bacteria	gut	Facultative anaerobe	TRUE	POTENTIALLY PATHOGENIC OR COMMENSAL	TRUE
Staphylococcus aureus	150	0.00123707	11	Bacteria	respiratory tract	Facultative anaerobe	TRUE	POTENTIALLY PATHOGENIC OR COMMENSAL	TRUE
Staphylococcus aureus	150	0.00123707	11	Bacteria	oral	Facultative anaerobe	TRUE	POTENTIALLY PATHOGENIC OR COMMENSAL	TRUE
Clostridium innocuum	148	0.000899685	8	Bacteria	gut	Obligate anaerobe	TRUE	NOT LIKELY CONTAMINANT	TRUE
Dermacoccus nishinomiyaensis	148	0.000224921	2	Bacteria		Aerobic	TRUE	NOT LIKELY CONTAMINANT	FALSE
Streptococcus sp. oral taxon 431	147	0.000562303	5	Bacteria		Facultative anaerobe	TRUE	POTENTIALLY PATHOGENIC OR COMMENSAL	FALSE
Anaerobutyricum hallii	142	0.000674764	6	Bacteria		Obligate anaerobe	TRUE	NOT LIKELY CONTAMINANT	FALSE
Gemella haemolysans	128	0.000562303	5	Bacteria	oral	Facultative anaerobe	TRUE	NOT LIKELY CONTAMINANT	TRUE
Gemella haemolysans	128	0.000562303	5	Bacteria	gut	Facultative anaerobe	TRUE	NOT LIKELY CONTAMINANT	TRUE
Megasphaera elsdenii	124	0.000562303	5	Bacteria	gut	Obligate anaerobe	TRUE	NOT LIKELY CONTAMINANT	FALSE
Megasphaera elsdenii	124	0.000562303	5	Bacteria	genitourinary tract	Obligate anaerobe	TRUE	NOT LIKELY CONTAMINANT	FALSE
Limosilactobacillus reuteri	124	0.000224921	2	Bacteria		Obligate anaerobe	TRUE	NOT LIKELY CONTAMINANT	FALSE
Corynebacterium genitalium	120	0.000337382	3	Bacteria		Aerobic	TRUE	POTENTIALLY PATHOGENIC OR COMMENSAL	FALSE
Roseomonas sp. FDAARGOS_362	118	0.000449843	4	Bacteria		Aerobic	FALSE	POTENTIALLY PATHOGENIC OR COMMENSAL	FALSE
Pseudonocardia autotrophica	118	0.000337382	3	Bacteria		Aerobic	TRUE	NOT LIKELY CONTAMINANT	FALSE
Porphyromonas gingivalis	107	0.000562303	5	Bacteria	oral	Obligate anaerobe	TRUE	NOT LIKELY CONTAMINANT	TRUE
Porphyromonas gingivalis	107	0.000562303	5	Bacteria	gut	Obligate anaerobe	TRUE	NOT LIKELY CONTAMINANT	TRUE
Porphyromonas gingivalis	107	0.000562303	5	Bacteria	genitourinary tract	Obligate anaerobe	TRUE	NOT LIKELY CONTAMINANT	TRUE
Bifidobacterium pseudocatenulatum	104	0.000449843	4	Bacteria	oral	Obligate anaerobe	TRUE	NOT LIKELY CONTAMINANT	FALSE
Bifidobacterium pseudocatenulatum	104	0.000449843	4	Bacteria	gut	Obligate anaerobe	TRUE	NOT LIKELY CONTAMINANT	FALSE
Blautia sp. SC05B48	101	0.00134953	12	Bacteria		Obligate anaerobe	FALSE	NOT LIKELY CONTAMINANT	FALSE
Acidovorax sp. JMULE5	101	0.000562303	5	Bacteria		Aerobic	FALSE	LIKELY CONTAMINANT	FALSE

### Sheet: Legend
Legend
Column name	Description
Maximum read count assigned	The maximum number of read pairs assigned by Kraken2 to a single sample.
Detected in how many samples?	The number of samples where said microbial species was detected (x)
Prevalence	The proportion of samples where said microbial species was detected (i.e., prevalence=x/8828).
Assigned body site	Originating body sites of the microbial species as derived from the Disbiome database. Blank values indicate that the microbial species was not found in the Disbiome database and hence could not be assigned a body site.
Microbiological classification	Growth requirements of the microbial species based on a clinical microbiology textbook [69] and based on Google Scholar searches. Viruses were classified as obligate intracellular.
