## Supplementary Table 3 for "No evidence for a common blood microbiome based on a population study of 9,770 healthy humans"

### Sheet: Supplementary Table 3
Species	Phenotype	Mann-Whitney U statistic	Cohort	p-value	Adjusted p-value (Benjamini-Hochberg)
Cutibacterium acnes	Ancestry		MEC	0.000396482	0.0255731
Human mastadenovirus C	Age	179196	MEC	1.39741e-07	3.60531e-05
Human mastadenovirus C	Triglycerides	164767	MEC	0.000571207	0.0294743
Cutibacterium acnes	Ancestry		SEED	7.30644e-06	0.00094253
Moraxella osloensis	Ancestry		SEED	6.98265e-05	0.00600508
