## Supplementary Table 4 for "No evidence for a common blood microbiome based on a population study of 9,770 healthy humans"

### Sheet: Supplementary Table 4
Cohort Name	Derived Phenotype	Odds Ratio	p-value	Adjusted p-value (Benjamini-Hochberg)
MEC	is_obese	0.756167	0.100833	0.705719
HELIOS	is_obese	1.43442	0.109934	0.705719
SEED	is_obese	1.3471	0.340707	0.705719
PRISM	is_obese	2.50391	0.220445	0.705719
TTSH	is_obese	0.835408	0.662484	0.801954
MEC	is_old	0.781501	0.324792	0.705719
HELIOS	is_old	1.01377	0.926463	0.926463
SEED	is_old	0.578858	0.1097	0.705719
PRISM	is_old	0	0.38532	0.705719
MEC	is_hbp	0.880354	0.369491	0.705719
HELIOS	is_hbp	0.788264	0.208808	0.705719
SEED	is_hbp	0.782936	0.402308	0.705719
PRISM	is_hbp	0.647157	0.768832	0.803779
TTSH	is_hbp	1.08173	0.737047	0.803779
MEC	is_tg	1.07195	0.712377	0.803779
HELIOS	is_tg	1.40479	0.186416	0.705719
SEED	is_tg	1.14418	0.488304	0.705719
TTSH	is_tg	1.38108	0.490935	0.705719
MEC	is_hc	0.890576	0.464186	0.705719
HELIOS	is_hc	0.867083	0.563144	0.719572
SEED	is_hc	1.13171	0.549511	0.719572
PRISM	is_hc	1.88281	0.348785	0.705719
TTSH	is_hc	0.713622	0.195304	0.705719

### Sheet: Derived phenotype descriptions
Derived phenotype	Criterion
is_elderly	Age>=65
is_obese	BMI>30
is_tg	Blood triglycerides>2.3 mmol/L
is_hc	Blood total cholesterol>=6.3 mmol/L
is_hbp	Systolic blood pressure>=130 and diastolic blood pressure>=80
