## Supplementary Table 8 for "No evidence for a common blood microbiome based on a population study of 9,770 healthy humans"

### Sheet: Supplementary Table 8
Species	Accession	Analysis
Yersinia enterocolitica	GCF_001160345.1	Simulation
Leclercia adecarboxylata	GCF_001518835.1	Simulation
Moraxella osloensis	GCF_001553955.1	Simulation
Streptococcus pneumoniae	GCF_002076835.1	Simulation
Pasteurella multocida	GCF_003061265.1	Simulation
Staphylococcus epidermidis	GCF_006094375.1	Simulation
Actinomyces viscosus	GCF_900637975.1	Simulation
Torque teno virus	NC_015783.1	Simulation
Human betaherpesvirus 6A	NC_001664.4	Simulation
Candida albicans	GCF_000182965.3	Simulation
Human betaherpesvirus 6B	NC_000898.1	Coverage breadth
Human betaherpesvirus 6A	NC_001664.4	Coverage breadth
Torque teno virus 6	NC_014094.1	Coverage breadth
Human mastadenovirus C	NC_001405.1	Coverage breadth
Hepatitis B virus	JX661488.1	Coverage breadth
Achromobacter xylosoxidans	NZ_CP043820.1	Coverage breadth, iRep
Pseudomonas mendocina	NZ_CP013124.1	Coverage breadth, iRep
Alcaligenes faecalis	NZ_CP013119.1	Coverage breadth, iRep
Alcaligenes sp. SORT26	GCF_017377875.1	Coverage breadth, iRep
Bradyrhizobium erythrophlei	GCF_900129425.1	Coverage breadth, iRep
Bradyrhizobium sp. PSBB068	CP069300.1	Coverage breadth, iRep
Bradyrhizobium sp. SK17	GCF_002831585.1	Coverage breadth, iRep
Brevibacterium casei	GCF_025152425.1	Coverage breadth, iRep
Caulobacter segnis	GCF_023935105.1	Coverage breadth, iRep
Caulobacter vibrioides	GCF_019356235.1	Coverage breadth, iRep
Methylobacterium currus	GCF_021228015.1	Coverage breadth, iRep
Rhodopseudomonas palustris	GCF_025811435.1	Coverage breadth, iRep
Sphingobium sp. YG1	GCF_003609795.1	Coverage breadth, iRep
Sphingomonas alpina	GCF_025370095.1	Coverage breadth, iRep
Sphingomonas sp. CL5.1	GCF_013344685.1	Coverage breadth, iRep
Sphingomonas sp. Cra20	GCF_002796605.1	Coverage breadth, iRep
Sphingomonas sp. FARSPH	GCF_003355005.1	Coverage breadth, iRep
Sphingomonas hengshuiensis	GCF_000935025.1	Coverage breadth, iRep
Sphingomonas koreensis	GCF_003953455.1	Coverage breadth, iRep
Sphingomonas sp. LM7	GCF_002002925.1	Coverage breadth, iRep
Sphingomonas melonis	GCF_019731075.1	Coverage breadth, iRep
Sphingomonas paucimobilis	GCF_023715805.1	Coverage breadth, iRep
Cutibacterium acnes	NC_021085.1	Coverage breadth, iRep
Rickettsia sp. Tillamook 23	NZ_CP060138.1	Coverage breadth, iRep
Neisseria subflava	NZ_CP039887.1	Coverage breadth, iRep
Acinetobacter baumannii	NZ_CP043953.1	Coverage breadth, iRep
Fannyhessea vaginae	NZ_UFSV01000001.1	Coverage breadth, iRep
Neisseria flavescens	NZ_CP039886.1	Coverage breadth, iRep
Staphylococcus epidermidis	NZ_CP035288.1	Coverage breadth, iRep
Haemophilus parainfluenzae	NZ_GL872339.1	Coverage breadth, iRep
Fusobacterium nucleatum	NZ_LN831027.1	Coverage breadth, iRep
Corynebacterium segmentosum	NZ_LR134408.1	Coverage breadth, iRep
Lactobacillus crispatus	NZ_CP039266.1	Coverage breadth, iRep
Fusobacterium pseudoperiodonticum	NZ_CP024702.1	Coverage breadth, iRep
Prevotella sp. oral taxon 299	NC_022124.1	Coverage breadth, iRep
Corynebacterium imitans	NZ_LT906467.1	Coverage breadth, iRep
Moraxella osloensis	NZ_CP014234.1	Coverage breadth, iRep
Gardnerella vaginalis	NZ_PKJK01000001.1	Coverage breadth, iRep
Prevotella melaninogenica	NC_014370.1	Coverage breadth, iRep
Mycolicibacterium aubagnense	NZ_AP022577.1	Coverage breadth, iRep
Cupriavidus metallidurans	NZ_FYAX01000013.1	Coverage breadth, iRep
Neisseria mucosa	NZ_UGRT01000001.1	Coverage breadth, iRep
Faecalibacterium prausnitzii	GCF_000154385.1	Coverage breadth
Lactobacillus iners	GCF_009556455.1	Coverage breadth
Neisseria elongata	GCF_003351545.1	Coverage breadth
Neisseria meningitidis	GCF_008330805.1	Coverage breadth
Phocaeicola vulgatus	GCF_020885855.1	Coverage breadth
Prevotella intermedia	GCF_002763715.1	Coverage breadth
Prevotella jejuni	GCF_002849795.1	Coverage breadth
Rickettsia felis	GCF_000804505.1	Coverage breadth
Roseomonas mucosa	GCF_008693785.1	Coverage breadth
Rothia mucilaginosa	GCF_000175615.1	Coverage breadth
Schaalia odontolytica	GCF_900445025.1	Coverage breadth
Human reference genome GRCh38	GCF_000001405.39	Simulation, human read removal
