## Supplementary Table 9 for "No evidence for a common blood microbiome based on a population study of 9,770 healthy humans"

### Sheet: SG10K_Health_consortium
Name	Email	Department	Organization	Contibution
Neerja Karnani	neerja_karnani@sics.a-star.edu.sg		Singapore Institute for Clinical Sciences	GUSTO
		Department of Biochemistry	Yong Loo Lin School of Medicine, National University of Singapore
			Bioinformatics Institute
Fabian Yap	fabian.yap.k.p@singhealth.com.sg	Pediatrics	KK Women's and Children's Hospital	GUSTO
Yap Seng Chong	obgcys@nus.edu.sg		Singapore Institute for Clinical Sciences	GUSTO
		Department of Obstetrics & Gynaecology	Yong Loo Lin School of Medicine, National University of Singapore
Peter D Gluckman	pd.gluckman@auckland.ac.nz		Singapore Institute for Clinical Sciences	GUSTO
		Liggins Institute	University of Auckland, New Zealand
Johan Gunnar Eriksson	johan_eriksson@sics.a-star.edu.sg		Singapore Institute for Clinical Sciences	GUSTO
		Department of Obstetrics & Gynaecology	Yong Loo Lin School of Medicine, National University of Singapore
Yung Seng Lee	paeleeys@nus.edu.sg		Singapore Institute for Clinical Sciences	GUSTO
		Department of Paediatrics	Yong Loo Lin School of Medicine, National University of Singapore
John C Chambers	john.chambers@ntu.edu.sg		Lee Kong Chian School of Medicine, Nanyang Technological University	HELIOS
			Precision Health Research Singapore (PRECISE)
		Department of Epidemiology and Biostatistics,	Imperial College London, UK
Marie Loh	marie_loh@ntu.edu.sg		Lee Kong Chian School of Medicine, Nanyang Technological University	HELIOS
		Department of Epidemiology and Biostatistics,	Imperial College London, UK
			National Skin Centre
Eng Sing Lee	eng_sing_lee@nhgp.com.sg		National Healthcare Group Polyclinics	HELIOS
			Lee Kong Chian School of Medicine, Nanyang Technological University
Joanne Ngeow	joanne.ngeow@ntu.edu.sg		Lee Kong Chian School of Medicine, Nanyang Technological University	HELIOS
		Cancer Genetics Service, Division of Medical Oncology,	National Cancer Centre Singapore
		Oncology Academic Clinical Program,	Duke-NUS Medical School
Paul Eillot	p.elliott@imperial.ac.uk	School of Public Health	Imperial College London, UK	HELIOS
Jimmy Lee	jimmy_lee@imh.com.sg		Lee Kong Chian School of Medicine, Nanyang Technological University	HELIOS
		Department of Psychosis	Institute of Mental Health, Singapore
Elio Riboli	e.riboli@imperial.ac.uk	School of Public Health	Imperial College London, UK	HELIOS
Rinkoo Dalan	rinkoo_dalan@ttsh.com.sg	Endocrinology	Tan Tock Seng Hospital	HELIOS
			Lee Kong Chian School of Medicine, Nanyang Technological University
Irfahan Kassam	irfahan.kassam@ntu.edu.sg		Lee Kong Chian School of Medicine, Nanyang Technological University	HELIOS
Lakshmi Narayanan Lakshmanan	lakshmi.lakshmanan@ntu.edu.sg		Lee Kong Chian School of Medicine, Nanyang Technological University	HELIOS
Tock Han Lim	tock_han_lim@nhg.com.sg	National Healthcare Group Eye Institute	Tan Tock Seng Hospital	HELIOS
Hong Kiat Ng	hongkiat.ng@ntu.edu.sg		Lee Kong Chian School of Medicine, Nanyang Technological University	HELIOS
Theresia Handayani Mina	theresia.hm@ntu.edu.sg		Lee Kong Chian School of Medicine, Nanyang Technological University	HELIOS
Darwin Tay	darwin.tay@ntu.edu.sg		Lee Kong Chian School of Medicine, Nanyang Technological University	HELIOS
Gervais Wansaicheong Khin-lin	gervais_wansaicheong@ttsh.com.sg	Diagnostic Radiology	Tan Tock Seng Hospital	HELIOS
Yik Weng Yew	ywyew@nsc.com.sg		Lee Kong Chian School of Medicine, Nanyang Technological University	HELIOS
		Dermatology	National Skin Centre
E Shyong Tai	mdctes@nus.edu.sg	Saw Swee Hock School of Public Health	National University of Singapore	MEC
			Precision Health Research Singapore (PRECISE)
		Department of Medicine	Yong Loo Lin School of Medicine, National University of Singapore
			Duke-NUS Medical School
Xueling Sim	ephsx@nus.edu.sg	Saw Swee Hock School of Public Health	National University of Singapore	MEC
Jin Fang Chai	jinfangchai@gmail.com	Saw Swee Hock School of Public Health	National University of Singapore	MEC
Rob M Van Dam	ephrmvd@nus.edu.sg	Department of Nutrition, Harvard T.H. Chan School of Public Health	Harvard University, 665 Huntington Ave, MA, 02115, USA	MEC
		Department of Exercise and Nutrition Sciences, Milken Institute School of Public Health	The George Washington University, 950 New Hampshire NW #2, DC, 20052, USA
		Saw Swee Hock School of Public Health	National University of Singapore
Yik Ying Teo	ephtyy@nus.edu.sg	Saw Swee Hock School of Public Health	National University of Singapore	MEC
Sonia Davila	sonia.davila@singhealth.com.sg		SingHealth Duke-NUS Institute of Precision Medicine	PRISM
		Cardiovascular and Metabolic Disorders Program	Duke-NUS Medical School
			SingHealth Duke-NUS Genomic Medicine Centre
Khung Keong Yeo	yeo.khung.keong@singhealth.com.sg	Department of Cardiology	National Heart Centre Singapore	PRISM
Calvin Woon Loong Chin	calvin.chin.w.l@singhealth.com.sg	Department of Cardiology	National Heart Centre Singapore	PRISM
		Cardiovascular Academic Clinical Program	Duke-NUS Medical School
Stuart Alexander Cook	stuart.cook@singhealth.com.sg	Cardiovascular and Metabolic Disorders Program	Duke-NUS Medical School	PRISM
		National Heart Research Institute Singapore	National Heart Centre Singapore
		National Heart and Lung Institute	Imperial College London, UK
Chee Jian Pua	pua.chee.jian@nhcs.com.sg	National Heart Research Institute Singapore	National Heart Centre Singapore	PRISM
Chengxi Yang	Yang.chengxi@nhcs.com.sg	National Heart Research Institute Singapore	National Heart Centre Singapore	PRISM
Ching-Yu Cheng	chingyu.cheng@duke-nus.edu.sg	Singapore Eye Research Institute	Singapore National Eye Centre, Singapore	SEED
		Ophthalmology & Visual Sciences Academic Clinical Program (Eye ACP)	Duke-NUS Medical School, Singapore
		Centre for Innovation & Precision Eye Health	Yong Loo Lin School of Medicine, National University of Singapore
		Department of Ophthalmology,	Yong Loo Lin School of Medicine, National University of Singapore
Tien Yin Wong	wong.tien.yin@singhealth.com.sg	Singapore Eye Research Institute	Singapore National Eye Centre, Singapore	SEED
Charumathi Sabanayagam	charumathi.sabanayagam@seri.com.sg	Ophthalmology & Visual Sciences Academic Clinical Program (Eye ACP)	Duke-NUS Medical School, Singapore	SEED
		Singapore Eye Research Institute	Singapore National Eye Centre, Singapore
Yih Chung Tham	tham.yih.chung@seri.com.sg	Ophthalmology & Visual Sciences Academic Clinical Program (Eye ACP)	Duke-NUS Medical School, Singapore	SEED
		Singapore Eye Research Institute	Singapore National Eye Centre, Singapore
Tyler Hyungtaek Rim	tyler.rim@snec.com.sg	Ophthalmology & Visual Sciences Academic Clinical Program (Eye ACP)	Duke-NUS Medical School, Singapore	SEED
		Singapore Eye Research Institute	Singapore National Eye Centre, Singapore
Tin Aung	aung.tin@singhealth.com.sg	Ophthalmology & Visual Sciences Academic Clinical Program (Eye ACP)	Duke-NUS Medical School, Singapore	SEED
		Singapore Eye Research Institute	Singapore National Eye Centre, Singapore
Miao Ling Chee	chee.miao.ling@seri.com.sg	Singapore Eye Research Institute	Singapore National Eye Centre, Singapore	SEED
Hengtong Li	li.hengtong@seri.com.sg	Singapore Eye Research Institute	Singapore National Eye Centre, Singapore	SEED
Miao Li Chee	chee.miao.li@seri.com.sg	Singapore Eye Research Institute	Singapore National Eye Centre, Singapore	SEED
Khai Pang Leong Leong	khai_pang_leong@ttsh.com.sg	Personalised Medicine Service	Tan Tock Seng Hospital	TTSH
		Department of Rheumatology, Allergy and Immunology	Tan Tock Seng Hospital
Liuh Ling Goh	Liuh_Ling_GOH@ttsh.com.sg	Personalised Medicine Service	Tan Tock Seng Hospital	TTSH
Chia Wei Lim	chia_wei_lim@ttsh.com.sg	Personalised Medicine Service	Tan Tock Seng Hospital	TTSH
Wen Jie Chew	wen_jie_chew@ttsh.com.sg	Clinical Research & Innovation Office	Tan Tock Seng Hospital	TTSH
Li-xian Grace Toh	grace_lx_toh@ttsh.com.sg	Personalised Medicine Service	Tan Tock Seng Hospital	TTSH
Pi Kuang Tsai	pi_kuang_tsai@ttsh.com.sg	Personalised Medicine Service	Tan Tock Seng Hospital	TTSH
Wey Ching Sim	wey_cheng_sim@ttsh.com.sg	Personalised Medicine Service	Tan Tock Seng Hospital	TTSH
Patrick Tan	tanbop@gis.a-star.edu.sg		Genome Institute of Singapore	IAF-PP
			SingHealth Duke-NUS Institute of Precision Medicine
			Precision Health Research Singapore (PRECISE)
		Cancer & Stem Cell Biology Program	Duke-NUS Medical School
		Cancer Science Institute of Singapore	National University of Singapore
Jianjun Liu	liuj3@gis.a-star.edu.sg	Human Genomics	Genome Institute of Singapore	IAF-PP
		Department of Medicine, Yong Loo Lin School of Medicine	National University of Singapore
Shyam Prabhakar	prabhakars@gis.a-star.edu.sg		Genome Institute of Singapore	IAF-PP
Nicolas Bertin	Nicolas_Bertin@gis.a-star.edu.sg		Genome Institute of Singapore	IAF-PP
Maxime Hebrard	Maxime_Hebrard@gis.a-star.edu.sg		Genome Institute of Singapore	IAF-PP
Claire Bellis	bellisc@gis.a-star.edu.sg		Genome Institute of Singapore	IAF-PP
		Centre for Genomics and Personalised Health, Genomics Research Centre, School of Biomedical Sciences	Queensland University of Technology, Brisbane, Australia
Rajkumar Dorajoo	dorajoor@gis.a-star.edu.sg		Genome Institute of Singapore	IAF-PP
		Health Services and Systems Research,	Duke-NUS Medical School
Eleanor Wong	eleanor_wong@gis.a-star.edu.sg		Genome Institute of Singapore	IAF-PP
Sebastian Maurer-Stroh	sebastianms@bii.a-star.edu.sg		Bioinformatics Institute	IAF-PP
		Department of Biological Sciences	National University of Singapore
		Yong Loo Lin School of Medicine	National University of Singapore
Erwin Tantoso	erwint@bii.a-star.edu.sg		Bioinformatics Institute	IAF-PP
			Genome Institute of Singapore
Kenneth Hon Kim Ban	bchbhkk@nus.edu.sg		National Supercomputing Centre	IAF-PP
		Department of Biochemistry, Yong Loo Lin School of Medicine,	National University of Singapore
